# Neuronal contact predicts connectivity in the *C. elegans* brain

**DOI:** 10.1101/2022.11.13.516316

**Authors:** Steven J. Cook, Cristine A. Kalinski, Oliver Hobert

## Abstract

Axons must project to particular brain regions, contact adjacent neurons, and choose appropriate synaptic targets to form a nervous system. Multiple mechanisms have been proposed to explain synaptic partnership choice. In a ‘lock-and-key’ mechanism, first proposed by Sperry’s chemoaffinity model^1^, a neuron selectively chooses a synaptic partner among several different, adjacent target cells, based on a specific molecular recognition code^2^. Alternatively, Peters’ rule posits that neurons indiscriminately form connections with other neuron types in their proximity; hence, neighborhood choice, dictated by initial neuronal process outgrowth and position, is the sole predictor of connectivity^3,4^. However, whether Peters’ rule plays an important role in synaptic wiring remains unresolved^5^. To assess the nanoscale relationship between neuronal adjacency and connectivity, we evaluate the expansive set of *C. elegans* connectomes. We find that synaptic connectivity can be accurately modeled as a path-length-dependent process of neuronal adjacency and brain strata, offering strong support for Peters’ rule as an organizational principle of *C. elegans* brain wiring.
