## Supplemental data 2 for "Neuronal contact predicts connectivity in the *C. elegans* brain"

	Unnamed: 0_x	pre	post	jsa_adj	n2w_adj	conserved_x	average_size_x	Unnamed: 0_y	synaptic_weight	conserved_y	average_size_y	dummy_size	jsa_adj-s	n2w_adj-s	ave_scaled_adjacency	pre_brittin	post_brittin	pre_moyle	post_moyle	brittin_strata	moyle_strata	brittin_bool_1	brittin_bool_2
0	0	I1L	I1R	66.0	0.0	1	66.0	0.0	0.0	0.0	0.0	0	-0.7010927124559726	-0.6752466148955489	-0.6881696636757608	non-ganglia	non-ganglia	non-ganglia	non-ganglia	0	0	1	0
1	1	I1L	I2L	6988.0	9735.0	2	8361.5	0.0	12.5	1.0	12.5	1	0.28296272587716215	1.5908602148590834	0.9369114703681227	non-ganglia	non-ganglia	non-ganglia	non-ganglia	0	0	1	0
2	2	I1L	I2R	261.0	66.0	2	163.5	0.0	0.0	0.0	0.0	0	-0.673370838651442	-0.6598831787616193	-0.6666270087065307	non-ganglia	non-ganglia	non-ganglia	non-ganglia	0	0	1	0
3	3	I1L	I3	4193.0	4156.0	2	4174.5	1.0	3.0	1.0	3.0	1	-0.11438413198777744	0.2921843028712977	0.08890008544176013	non-ganglia	non-ganglia	non-ganglia	non-ganglia	0	0	1	0
4	4	I1L	I5	10599.0	0.0	1	10599.0	2.0	6.0	1.0	6.0	1	0.7963149633549069	-0.6752466148955489	0.060534174229678994	non-ganglia	non-ganglia	non-ganglia	non-ganglia	0	0	1	0
5	5	I1L	I6	1051.0	0.0	1	1051.0	0.0	0.0	0.0	0.0	0	-0.5610617088792408	-0.6752466148955489	-0.6181541618873949	non-ganglia	non-ganglia	non-ganglia	non-ganglia	0	0	1	0
6	6	I1L	M1	402.0	0.0	1	402.0	0.0	0.0	0.0	0.0	0	-0.6533257914389352	-0.6752466148955489	-0.6642862031672421	non-ganglia	non-ganglia	non-ganglia	non-ganglia	0	0	1	0
7	7	I1L	M2L	1808.0	1741.0	2	1774.5	3.0	3.0	1.0	3.0	1	-0.45344397313549867	-0.2699777920293122	-0.36171088258240547	non-ganglia	non-ganglia	non-ganglia	non-ganglia	0	0	1	0
8	8	I1L	M3L	1528.0	3695.0	2	2611.5	4.0	10.0	1.0	10.0	1	-0.49324974064969657	0.18487302926915228	-0.15418835569027214	non-ganglia	non-ganglia	non-ganglia	non-ganglia	0	0	1	0
9	9	I1L	M3R	187.0	2270.0	2	1228.5	5.0	4.5	1.0	4.5	1	-0.6838909343516228	-0.14683752362251193	-0.4153642289870674	non-ganglia	non-ganglia	non-ganglia	non-ganglia	0	0	1	0
10	10	I1L	M4	83.0	193.0	2	138.0	0.0	0.0	0.0	0.0	0	-0.6986759337140392	-0.6303202031705727	-0.664498068442306	non-ganglia	non-ganglia	non-ganglia	non-ganglia	0	0	1	0
11	11	I1L	MCL	6059.0	9690.0	2	7874.5	6.0	2.0	1.0	2.0	1	0.15089287580326988	1.5803851447677677	0.8656390102855188	non-ganglia	non-ganglia	non-ganglia	non-ganglia	0	0	1	0
12	12	I1L	MCR	3799.0	4779.0	2	4289.0	7.0	2.0	1.0	2.0	1	-0.17039653341847016	0.4372058288021797	0.13340464769185476	non-ganglia	non-ganglia	non-ganglia	non-ganglia	0	0	1	0
13	13	I1L	MI	3811.0	1210.0	2	2510.5	8.0	2.5	1.0	2.5	1	-0.16869057195357598	-0.3935836191068376	-0.28113709553020677	non-ganglia	non-ganglia	non-ganglia	non-ganglia	0	0	1	0
14	14	I1L	NSML	1087.0	1315.0	2	1201.0	9.0	5.5	1.0	5.5	1	-0.5559438244845583	-0.3691417888937676	-0.4625428066891629	non-ganglia	non-ganglia	non-ganglia	non-ganglia	0	0	1	0
15	15	I1L	NSMR	0.0	1032.0	1	1032.0	0.0	0.0	0.0	0.0	0	-0.7104755005128908	-0.4350183408013753	-0.5727469206571331	non-ganglia	non-ganglia	non-ganglia	non-ganglia	0	0	1	0
16	16	I1R	I2L	431.0	3984.0	2	2207.5	61.0	1.0	1.0	1.0	1	-0.6492030512321075	0.2521462571889354	-0.19852839702158606	non-ganglia	non-ganglia	non-ganglia	non-ganglia	0	0	1	0
17	17	I1R	I2R	6888.0	9650.0	2	8269.0	62.0	9.0	1.0	9.0	1	0.26874638033637716	1.5710739713532649	0.919910175844821	non-ganglia	non-ganglia	non-ganglia	non-ganglia	0	0	1	0
18	18	I1R	I3	761.0	5295.0	2	3028.0	63.0	6.5	1.0	6.5	1	-0.6022891109475172	0.5573199658492665	-0.022484572549125392	non-ganglia	non-ganglia	non-ganglia	non-ganglia	0	0	1	0
19	19	I1R	I5	5418.0	0.0	1	5418.0	64.0	4.0	1.0	4.0	1	0.05976610088683829	-0.6752466148955489	-0.3077402570043553	non-ganglia	non-ganglia	non-ganglia	non-ganglia	0	0	1	0
20	20	I1R	I6	2692.0	0.0	1	2692.0	0.0	0.0	0.0	0.0	0	-0.32777147855495964	-0.6752466148955489	-0.5015090467252543	non-ganglia	non-ganglia	non-ganglia	non-ganglia	0	0	1	0
21	21	I1R	M2R	2984.0	1728.0	2	2356.0	67.0	3.5	1.0	3.5	1	-0.2862597495758676	-0.2730039233890256	-0.2796318364824466	non-ganglia	non-ganglia	non-ganglia	non-ganglia	0	0	1	0
22	22	I1R	M3R	1230.0	1697.0	2	1463.5	69.0	6.0	1.0	6.0	1	-0.5356144503612358	-0.28022008278526533	-0.40791726657325056	non-ganglia	non-ganglia	non-ganglia	non-ganglia	0	0	1	0
23	23	I1R	MCL	6462.0	1701.0	2	4081.5	71.0	4.0	1.0	4.0	1	0.20818474833263326	-0.27928896544381504	-0.03555210855559089	non-ganglia	non-ganglia	non-ganglia	non-ganglia	0	0	1	0
24	24	I1R	MCR	5573.0	5687.0	2	5630.0	72.0	4.5	1.0	4.5	1	0.08180143647505497	0.6485694653113945	0.36518545089322474	non-ganglia	non-ganglia	non-ganglia	non-ganglia	0	0	1	0
25	25	I1R	MI	787.0	1324.0	2	1055.5	73.0	1.0	1.0	1.0	1	-0.5985928611069131	-0.36704677487550447	-0.48281981799120877	non-ganglia	non-ganglia	non-ganglia	non-ganglia	0	0	1	0
26	26	I1R	NSML	236.0	324.0	2	280.0	74.0	1.0	1.0	1.0	1	-0.6769249250366383	-0.5998261102380759	-0.6383755176373571	non-ganglia	non-ganglia	non-ganglia	non-ganglia	0	0	1	0
27	27	I1R	NSMR	326.0	2218.0	2	1272.0	75.0	1.5	1.0	1.5	1	-0.6641302140499318	-0.15894204906136564	-0.4115361315556487	non-ganglia	non-ganglia	non-ganglia	non-ganglia	0	0	1	0
28	28	I1R	I4	0.0	308.0	1	308.0	0.0	0.0	0.0	0.0	0	-0.7104755005128908	-0.603550579603877	-0.6570130400583839	non-ganglia	non-ganglia	non-ganglia	non-ganglia	0	0	1	0
29	29	I1R	M1	0.0	2126.0	1	2126.0	65.0	4.0	1.0	4.0	1	-0.7104755005128908	-0.1803577479147222	-0.44541662421380646	non-ganglia	non-ganglia	non-ganglia	non-ganglia	0	0	1	0
30	30	I1R	M2L	0.0	84.0	1	84.0	66.0	0.5	1.0	0.5	1	-0.7104755005128908	-0.6556931507250929	-0.6830843256189918	non-ganglia	non-ganglia	non-ganglia	non-ganglia	0	0	1	0
31	31	I1R	M3L	0.0	157.0	1	157.0	68.0	0.5	1.0	0.5	1	-0.7104755005128908	-0.6387002592436253	-0.6745878798782581	non-ganglia	non-ganglia	non-ganglia	non-ganglia	0	0	1	0
32	32	I1R	M4	0.0	557.0	1	557.0	70.0	1.0	1.0	1.0	1	-0.7104755005128908	-0.5455885250985967	-0.6280320128057437	non-ganglia	non-ganglia	non-ganglia	non-ganglia	0	0	1	0
33	33	I2L	I2R	13576.0	3074.0	2	8325.0	10.0	7.0	1.0	7.0	1	1.219535570104075	0.04031706200899546	0.6299263160565353	non-ganglia	non-ganglia	non-ganglia	non-ganglia	0	0	1	0
34	34	I2L	I4	15343.0	13327.0	2	14335.0	11.0	15.5	1.0	15.5	1	1.4707383958097453	2.42700358748144	1.9488709916455926	non-ganglia	non-ganglia	non-ganglia	non-ganglia	0	0	1	0
35	35	I2L	I5	11802.0	0.0	1	11802.0	12.0	5.5	1.0	5.5	1	0.96733760021055	-0.6752466148955489	0.14604549265750055	non-ganglia	non-ganglia	non-ganglia	non-ganglia	0	0	1	0
36	36	I2L	I6	549.0	3040.0	2	1794.5	13.0	3.0	1.0	3.0	1	-0.6324277634939813	0.03240256460666803	-0.30001259944365666	non-ganglia	non-ganglia	non-ganglia	non-ganglia	0	0	1	0
37	37	I2L	M1	2483.0	1072.0	2	1777.5	14.0	4.5	1.0	4.5	1	-0.3574836407352002	-0.4257071673868725	-0.3915954040610363	non-ganglia	non-ganglia	non-ganglia	non-ganglia	0	0	1	0
38	38	I2L	M2L	1280.0	1382.0	2	1331.0	0.0	0.0	0.0	0.0	0	-0.5285062775908432	-0.35354557342447535	-0.4410259255076593	non-ganglia	non-ganglia	non-ganglia	non-ganglia	0	0	1	0
39	39	I2L	M3L	48.0	269.0	2	158.5	0.0	0.0	0.0	0.0	0	-0.7036516546533139	-0.6126289736830173	-0.6581403141681657	non-ganglia	non-ganglia	non-ganglia	non-ganglia	0	0	1	0
40	40	I2L	M3R	1262.0	4097.0	2	2679.5	15.0	2.0	1.0	2.0	1	-0.5310652197881846	0.278450322084906	-0.12630744885163928	non-ganglia	non-ganglia	non-ganglia	non-ganglia	0	0	1	0
41	41	I2L	M4	9629.0	9090.0	2	9359.5	16.0	2.5	1.0	2.5	1	0.6584164116092929	1.4407175435502249	1.049566977579759	non-ganglia	non-ganglia	non-ganglia	non-ganglia	0	0	1	0
42	42	I2L	MCR	7207.0	3879.0	2	5543.0	0.0	0.0	0.0	0.0	0	0.3140965226114812	0.22770442697586543	0.2709004747936733	non-ganglia	non-ganglia	non-ganglia	non-ganglia	0	0	1	0
43	43	I2L	NSML	15394.0	23444.0	2	19419.0	17.0	16.5	1.0	16.5	1	1.4779887320355456	4.782032123344575	3.13001042769006	non-ganglia	non-ganglia	non-ganglia	non-ganglia	0	0	1	0
44	44	I2L	NSMR	24636.0	25289.0	2	24962.5	18.0	26.0	1.0	26.0	1	2.791863386914892	5.211509997088519	4.001686692001705	non-ganglia	non-ganglia	non-ganglia	non-ganglia	0	0	1	0
45	45	I2L	I3	0.0	2037.0	1	2037.0	0.0	0.0	0.0	0.0	0	-0.7104755005128908	-0.20107510876199106	-0.4557753046374409	non-ganglia	non-ganglia	non-ganglia	non-ganglia	0	0	1	0
46	46	I2L	MCL	0.0	5613.0	1	5613.0	0.0	0.0	0.0	0.0	0	-0.7104755005128908	0.6313437944945642	-0.039565853009163265	non-ganglia	non-ganglia	non-ganglia	non-ganglia	0	0	1	0
47	47	I2R	I4	22903.0	11190.0	2	17046.5	76.0	22.5	1.0	22.5	1	2.5454941186930884	1.929554147811625	2.2375241332523568	non-ganglia	non-ganglia	non-ganglia	non-ganglia	0	0	1	0
48	48	I2R	I5	11595.0	0.0	1	11595.0	77.0	7.0	1.0	7.0	1	0.9379097649411251	-0.6752466148955489	0.13133157502278808	non-ganglia	non-ganglia	non-ganglia	non-ganglia	0	0	1	0
49	49	I2R	I6	2693.0	0.0	1	2693.0	0.0	0.0	0.0	0.0	0	-0.3276293150995518	-0.6752466148955489	-0.5014379649975503	non-ganglia	non-ganglia	non-ganglia	non-ganglia	0	0	1	0
50	50	I2R	M1	4245.0	232.0	2	2238.5	78.0	5.0	1.0	5.0	1	-0.10699163230656926	-0.6212418090914325	-0.36411672069900086	non-ganglia	non-ganglia	non-ganglia	non-ganglia	0	0	1	0
51	51	I2R	M2L	1933.0	848.0	2	1390.5	0.0	0.0	0.0	0.0	0	-0.4356735412095175	-0.47784973850808843	-0.45676163985880297	non-ganglia	non-ganglia	non-ganglia	non-ganglia	0	0	1	0
52	52	I2R	M2R	1215.0	1112.0	2	1163.5	79.0	1.5	1.0	1.5	1	-0.5377469021923534	-0.4163959939723696	-0.4770714480823615	non-ganglia	non-ganglia	non-ganglia	non-ganglia	0	0	1	0
53	53	I2R	M3L	133.0	4875.0	2	2504.0	0.0	0.0	0.0	0.0	0	-0.6915677609436467	0.4595526449969865	-0.1160075579733301	non-ganglia	non-ganglia	non-ganglia	non-ganglia	0	0	1	0
54	54	I2R	M3R	1272.0	79.0	2	675.5	0.0	0.0	0.0	0.0	0	-0.529643585234106	-0.6568570474019059	-0.593250316318006	non-ganglia	non-ganglia	non-ganglia	non-ganglia	0	0	1	0
55	55	I2R	M4	13670.0	3268.0	2	8469.0	80.0	1.0	1.0	1.0	1	1.232898934912413	0.0854762530693343	0.6591875939908737	non-ganglia	non-ganglia	non-ganglia	non-ganglia	0	0	1	0
56	56	I2R	MCL	4969.0	400.0	2	2684.5	81.0	0.5	1.0	0.5	1	-0.004065290591286169	-0.5821348807505204	-0.2931000856709033	non-ganglia	non-ganglia	non-ganglia	non-ganglia	0	0	1	0
57	57	I2R	MCR	3952.0	160.0	2	2056.0	0.0	0.0	0.0	0.0	0	-0.14864552474106918	-0.6380019212375375	-0.39332372298930335	non-ganglia	non-ganglia	non-ganglia	non-ganglia	0	0	1	0
58	58	I2R	MI	166.0	0.0	1	166.0	0.0	0.0	0.0	0.0	0	-0.6868763669151877	-0.6752466148955489	-0.6810614909053683	non-ganglia	non-ganglia	non-ganglia	non-ganglia	0	0	1	0
59	59	I2R	NSML	47440.0	22241.0	2	34840.5	82.0	33.0	1.0	33.0	1	6.033758824035494	4.5019985829034015	5.267878703469448	non-ganglia	non-ganglia	non-ganglia	non-ganglia	0	0	1	0
60	60	I2R	NSMR	10274.0	9800.0	2	10037.0	83.0	8.5	1.0	8.5	1	0.7501118403473559	1.6059908716576505	1.1780513560025032	non-ganglia	non-ganglia	non-ganglia	non-ganglia	0	0	1	0
61	61	I2R	I3	0.0	50.0	1	50.0	0.0	0.0	0.0	0.0	0	-0.7104755005128908	-0.6636076481274205	-0.6870415743201557	non-ganglia	non-ganglia	non-ganglia	non-ganglia	0	0	1	0
62	62	I3	I6	11993.0	0.0	1	11993.0	0.0	0.0	0.0	0.0	0	0.9944908201934493	-0.6752466148955489	0.15962210264895016	non-ganglia	non-ganglia	non-ganglia	non-ganglia	0	0	1	0
63	63	I3	M1	628.0	8352.0	2	4490.0	20.0	8.5	1.0	8.5	1	-0.6211968505167612	1.2689263940526472	0.323864771767943	non-ganglia	non-ganglia	non-ganglia	non-ganglia	0	0	1	0
64	64	I3	M2L	126.0	3617.0	2	1871.5	21.0	3.0	1.0	3.0	1	-0.6925629051315016	0.16671624111087172	-0.262923332010315	non-ganglia	non-ganglia	non-ganglia	non-ganglia	0	0	1	0
65	65	I3	M2R	2320.0	2908.0	2	2614.0	22.0	0.5	1.0	0.5	1	-0.3806562839666797	0.0016756923388086098	-0.18949029581393556	non-ganglia	non-ganglia	non-ganglia	non-ganglia	0	0	1	0
66	66	I3	M3L	3403.0	337.0	2	1870.0	23.0	2.0	1.0	2.0	1	-0.22669326175997861	-0.5967999788783624	-0.41174662031917053	non-ganglia	non-ganglia	non-ganglia	non-ganglia	0	0	1	0
67	67	I3	M3R	1173.0	51.0	2	612.0	24.0	3.0	1.0	3.0	1	-0.5437177673194832	-0.6633748687920579	-0.6035463180557705	non-ganglia	non-ganglia	non-ganglia	non-ganglia	0	0	1	0
68	68	I3	MCL	597.0	2190.0	2	1393.5	26.0	2.5	1.0	2.5	1	-0.6256039176344045	-0.16545987045151764	-0.3955318940429611	non-ganglia	non-ganglia	non-ganglia	non-ganglia	0	0	1	0
69	69	I3	MCR	1248.0	459.0	2	853.5	27.0	2.5	1.0	2.5	1	-0.5330555081638945	-0.5684008999641287	-0.5507282040640116	non-ganglia	non-ganglia	non-ganglia	non-ganglia	0	0	1	0
70	70	I3	MI	12467.0	10338.0	2	11402.5	28.0	2.0	1.0	2.0	1	1.06187629805677	1.731226154082714	1.3965512260697421	non-ganglia	non-ganglia	non-ganglia	non-ganglia	0	0	1	0
71	71	I3	NSMR	4542.0	0.0	1	4542.0	29.0	1.5	1.0	1.5	1	-0.06476908605043794	-0.6752466148955489	-0.37000785047299345	non-ganglia	non-ganglia	non-ganglia	non-ganglia	0	0	1	0
72	72	I3	M4	0.0	1977.0	1	1977.0	25.0	2.0	1.0	2.0	1	-0.7104755005128908	-0.21504186888374535	-0.46275868469831805	non-ganglia	non-ganglia	non-ganglia	non-ganglia	0	0	1	0
73	73	I5	I6	226.0	0.0	1	226.0	0.0	0.0	0.0	0.0	0	-0.6783465595907168	-0.6752466148955489	-0.6767965872431329	non-ganglia	non-ganglia	non-ganglia	non-ganglia	0	0	1	0
74	74	I5	M1	6298.0	0.0	1	6298.0	30.0	5.5	1.0	5.5	1	0.1848699416457459	-0.6752466148955489	-0.24518833662490153	non-ganglia	non-ganglia	non-ganglia	non-ganglia	0	0	1	0
75	75	I5	M2R	1356.0	0.0	1	1356.0	32.0	3.0	1.0	3.0	1	-0.5177018549798467	-0.6752466148955489	-0.5964742349376978	non-ganglia	non-ganglia	non-ganglia	non-ganglia	0	0	1	0
76	76	I5	M3L	6109.0	0.0	1	6109.0	33.0	12.5	1.0	12.5	1	0.15800104857366234	-0.6752466148955489	-0.2586227831609433	non-ganglia	non-ganglia	non-ganglia	non-ganglia	0	0	1	0
77	77	I5	M3R	1216.0	0.0	1	1216.0	34.0	2.0	1.0	2.0	1	-0.5376047387369456	-0.6752466148955489	-0.6064256768162473	non-ganglia	non-ganglia	non-ganglia	non-ganglia	0	0	1	0
78	78	I5	M4	43450.0	0.0	1	43450.0	35.0	28.0	1.0	28.0	1	5.466526636958173	-0.6752466148955489	2.395640011031312	non-ganglia	non-ganglia	non-ganglia	non-ganglia	0	0	1	0
79	79	I5	MCL	4546.0	0.0	1	4546.0	0.0	0.0	0.0	0.0	0	-0.06420043222880654	-0.6752466148955489	-0.36972352356217775	non-ganglia	non-ganglia	non-ganglia	non-ganglia	0	0	1	0
80	80	I5	MCR	7429.0	0.0	1	7429.0	37.0	3.5	1.0	3.5	1	0.3456568097120238	-0.6752466148955489	-0.16479490259176258	non-ganglia	non-ganglia	non-ganglia	non-ganglia	0	0	1	0
81	81	I5	MI	24728.0	0.0	1	24728.0	38.0	7.5	1.0	7.5	1	2.8049424248124137	-0.6752466148955489	1.0648479049584325	non-ganglia	non-ganglia	non-ganglia	non-ganglia	0	0	1	0
82	82	I5	NSML	11223.0	0.0	1	11223.0	39.0	5.5	1.0	5.5	1	0.8850249595294051	-0.6752466148955489	0.10488917231692807	non-ganglia	non-ganglia	non-ganglia	non-ganglia	0	0	1	0
83	83	I5	NSMR	10360.0	0.0	1	10360.0	40.0	20.5	1.0	20.5	1	0.7623378975124309	-0.6752466148955489	0.04354564130844096	non-ganglia	non-ganglia	non-ganglia	non-ganglia	0	0	1	0
84	84	I6	M3L	2039.0	0.0	1	2039.0	0.0	0.0	0.0	0.0	0	-0.4206042149362854	-0.6752466148955489	-0.5479254149159172	non-ganglia	non-ganglia	non-ganglia	non-ganglia	0	0	1	0
85	85	I6	M4	11078.0	11659.0	2	11368.5	105.0	12.5	1.0	12.5	1	0.8644112584952669	2.038727656096671	1.451569457295969	non-ganglia	non-ganglia	non-ganglia	non-ganglia	0	0	1	0
86	86	I6	MCR	52.0	0.0	1	52.0	0.0	0.0	0.0	0.0	0	-0.7030830008316825	-0.6752466148955489	-0.6891648078636157	non-ganglia	non-ganglia	non-ganglia	non-ganglia	0	0	1	0
87	87	I6	NSML	11472.0	6540.0	2	9006.0	106.0	21.0	1.0	21.0	1	0.9204236599259596	0.8471302383756679	0.8837769491508138	non-ganglia	non-ganglia	non-ganglia	non-ganglia	0	0	1	0
88	88	I6	NSMR	12693.0	5182.0	2	8937.5	107.0	6.0	1.0	6.0	1	1.094005238978944	0.531015900953296	0.81251056996612	non-ganglia	non-ganglia	non-ganglia	non-ganglia	0	0	1	0
89	89	I6	M3R	0.0	112.0	1	112.0	0.0	0.0	0.0	0.0	0	-0.7104755005128908	-0.6491753293349409	-0.6798254149239158	non-ganglia	non-ganglia	non-ganglia	non-ganglia	0	0	1	0
90	90	M1	M4	2873.0	1903.0	2	2388.0	84.0	1.0	1.0	1.0	1	-0.3020398931261389	-0.23226753970057562	-0.2671537164133573	non-ganglia	non-ganglia	non-ganglia	non-ganglia	0	0	1	0
91	91	M1	MI	4889.0	6339.0	2	5614.0	86.0	14.5	1.0	14.5	1	-0.015438367023914136	0.800341591967791	0.39245161247193844	non-ganglia	non-ganglia	non-ganglia	non-ganglia	0	0	1	0
92	92	M1	NSML	816.0	554.0	2	685.0	87.0	5.0	1.0	5.0	1	-0.5944701209000854	-0.5462868631046844	-0.5703784920023849	non-ganglia	non-ganglia	non-ganglia	non-ganglia	0	0	1	0
93	93	M2L	M2R	3196.0	96.0	2	1646.0	41.0	1.0	1.0	1.0	1	-0.2561210970294035	-0.6528997987007421	-0.4545104478650728	non-ganglia	non-ganglia	non-ganglia	non-ganglia	0	0	1	0
94	94	M2L	M3L	9633.0	8784.0	2	9208.5	42.0	3.0	1.0	3.0	1	0.6589850654309243	1.369487066929278	1.014236066180101	non-ganglia	non-ganglia	non-ganglia	non-ganglia	0	0	1	0
95	95	M2L	M3R	1289.0	24.0	2	656.5	43.0	0.5	1.0	0.5	1	-0.5272268064921726	-0.6696599108468473	-0.5984433586695099	non-ganglia	non-ganglia	non-ganglia	non-ganglia	0	0	1	0
96	96	M2L	M4	1456.0	374.0	2	915.0	44.0	1.0	1.0	1.0	1	-0.5034855094390618	-0.5881871434699473	-0.5458363264545045	non-ganglia	non-ganglia	non-ganglia	non-ganglia	0	0	1	0
97	97	M2L	MCL	3372.0	2072.0	2	2722.0	0.0	0.0	0.0	0.0	0	-0.23110032887762194	-0.19292783202430105	-0.21201408045096148	non-ganglia	non-ganglia	non-ganglia	non-ganglia	0	0	1	0
98	98	M2L	MI	1144.0	621.0	2	882.5	45.0	3.5	1.0	3.5	1	-0.5478405075263109	-0.5306906476353922	-0.5392655775808515	non-ganglia	non-ganglia	non-ganglia	non-ganglia	0	0	1	0
99	99	M2L	NSML	7980.0	6305.0	2	7142.5	0.0	0.0	0.0	0.0	0	0.4239888736417489	0.7924270945654636	0.6082079841036062	non-ganglia	non-ganglia	non-ganglia	non-ganglia	0	0	1	0
100	100	M3L	M3R	1584.0	423.0	2	1003.5	46.0	1.0	1.0	1.0	1	-0.48528858714685696	-0.5767809560371813	-0.5310347715920192	non-ganglia	non-ganglia	non-ganglia	non-ganglia	0	0	1	0
101	101	M3L	M4	2802.0	2221.0	2	2511.5	47.0	1.0	1.0	1.0	1	-0.3121334984600962	-0.15824371105527793	-0.23518860475768705	non-ganglia	non-ganglia	non-ganglia	non-ganglia	0	0	1	0
102	102	M3L	MCL	1209.0	53.0	2	631.0	48.0	0.5	1.0	0.5	1	-0.5385998829248005	-0.6629093101213327	-0.6007545965230666	non-ganglia	non-ganglia	non-ganglia	non-ganglia	0	0	1	0
103	103	M3L	MI	2693.0	880.0	2	1786.5	49.0	6.0	1.0	6.0	1	-0.3276293150995518	-0.47040079977648613	-0.39901505743801896	non-ganglia	non-ganglia	non-ganglia	non-ganglia	0	0	1	0
104	104	M3L	NSML	9873.0	1768.0	2	5820.5	50.0	21.5	1.0	21.5	1	0.6931042947288082	-0.26369274997452274	0.21470577237714272	non-ganglia	non-ganglia	non-ganglia	non-ganglia	0	0	1	0
105	105	M3L	NSMR	1297.0	966.0	2	1131.5	0.0	0.0	0.0	0.0	0	-0.5260894988489099	-0.450381776935305	-0.48823563789210744	non-ganglia	non-ganglia	non-ganglia	non-ganglia	0	0	1	0
106	106	M3L	MCR	0.0	502.0	1	502.0	0.0	0.0	0.0	0.0	0	-0.7104755005128908	-0.5583913885435381	-0.6344334445282145	non-ganglia	non-ganglia	non-ganglia	non-ganglia	0	0	1	0
107	107	M3R	M4	1889.0	3157.0	2	2523.0	51.0	2.0	1.0	2.0	1	-0.44192873324746285	0.05963774684408889	-0.19114549320168697	non-ganglia	non-ganglia	non-ganglia	non-ganglia	0	0	1	0
108	108	M3R	MCL	355.0	17.0	2	186.0	52.0	1.0	1.0	1.0	1	-0.6600074738431041	-0.6712893661943853	-0.6656484200187447	non-ganglia	non-ganglia	non-ganglia	non-ganglia	0	0	1	0
109	109	M3R	MCR	712.0	142.0	2	427.0	0.0	0.0	0.0	0.0	0	-0.6092551202625018	-0.6421919492740639	-0.6257235347682828	non-ganglia	non-ganglia	non-ganglia	non-ganglia	0	0	1	0
110	110	M3R	MI	2290.0	550.0	2	1420.0	53.0	5.0	1.0	5.0	1	-0.3849211876289152	-0.5472179804461347	-0.46606958403752496	non-ganglia	non-ganglia	non-ganglia	non-ganglia	0	0	1	0
111	111	M3R	NSMR	9794.0	5902.0	2	7848.0	55.0	22.5	1.0	22.5	1	0.6818733817515881	0.6986170224143473	0.6902452020829677	non-ganglia	non-ganglia	non-ganglia	non-ganglia	0	0	1	0
112	112	M3R	NSML	0.0	2854.0	1	2854.0	54.0	0.5	1.0	0.5	1	-0.7104755005128908	-0.010894391770770244	-0.3606849461418305	non-ganglia	non-ganglia	non-ganglia	non-ganglia	0	0	1	0
113	113	M4	MCL	60.0	2270.0	2	1165.0	93.0	0.5	1.0	0.5	1	-0.7019456931884197	-0.14683752362251193	-0.4243916084054658	non-ganglia	non-ganglia	non-ganglia	non-ganglia	0	0	1	0
114	114	M4	MCR	3.0	216.0	2	109.5	0.0	0.0	0.0	0.0	0	-0.7100490101466672	-0.6249662784572335	-0.6675076443019503	non-ganglia	non-ganglia	non-ganglia	non-ganglia	0	0	1	0
115	115	M4	MI	3934.0	2342.0	2	3138.0	0.0	0.0	0.0	0.0	0	-0.15120446693841047	-0.1300774114764068	-0.14064093920740864	non-ganglia	non-ganglia	non-ganglia	non-ganglia	0	0	1	0
116	116	M4	NSML	10909.0	8878.0	2	9893.5	94.0	12.5	1.0	12.5	1	0.8403856345313403	1.3913683244533597	1.11587697949235	non-ganglia	non-ganglia	non-ganglia	non-ganglia	0	0	1	0
117	117	M4	NSMR	659.0	3610.0	2	2134.5	0.0	0.0	0.0	0.0	0	-0.6167897833991178	0.16508678576333372	-0.22585149881789207	non-ganglia	non-ganglia	non-ganglia	non-ganglia	0	0	1	0
118	118	MCL	MCR	13659.0	1809.0	2	7734.0	0.0	0.0	0.0	0.0	0	1.2313351369029266	-0.25414879722465733	0.48859316983913464	non-ganglia	non-ganglia	non-ganglia	non-ganglia	0	0	1	0
119	119	MCL	MI	4305.0	4308.0	2	4306.5	56.0	2.5	1.0	2.5	1	-0.0984618249820983	0.32756676184640854	0.11455246843215512	non-ganglia	non-ganglia	non-ganglia	non-ganglia	0	0	1	0
120	120	MCL	NSML	834.0	4179.0	2	2506.5	0.0	0.0	0.0	0.0	0	-0.5919111787027441	0.2975382275846368	-0.14718647555905365	non-ganglia	non-ganglia	non-ganglia	non-ganglia	0	0	1	0
121	121	MCL	NSMR	0.0	344.0	1	344.0	0.0	0.0	0.0	0.0	0	-0.7104755005128908	-0.5951705235308244	-0.6528230120218577	non-ganglia	non-ganglia	non-ganglia	non-ganglia	0	0	1	0
122	122	MCR	MI	2371.0	2099.0	2	2235.0	0.0	0.0	0.0	0.0	0	-0.3734059477408794	-0.18664278996951164	-0.2800243688551955	non-ganglia	non-ganglia	non-ganglia	non-ganglia	0	0	1	0
123	123	MCR	NSML	1600.0	146.0	2	873.0	0.0	0.0	0.0	0.0	0	-0.4830139718603314	-0.6412608319326135	-0.5621374018964724	non-ganglia	non-ganglia	non-ganglia	non-ganglia	0	0	1	0
124	124	MCR	NSMR	1067.0	2773.0	2	1920.0	0.0	0.0	0.0	0.0	0	-0.5587870935927153	-0.02974951793513853	-0.29426830576392693	non-ganglia	non-ganglia	non-ganglia	non-ganglia	0	0	1	0
125	125	MI	NSML	1222.0	0.0	1	1222.0	57.0	2.0	1.0	2.0	1	-0.5367517580044986	-0.6752466148955489	-0.6059991864500238	non-ganglia	non-ganglia	non-ganglia	non-ganglia	0	0	1	0
126	126	MI	NSMR	452.0	417.0	2	434.5	58.0	1.5	1.0	1.5	1	-0.6462176186685427	-0.5781776320493567	-0.6121976253589496	non-ganglia	non-ganglia	non-ganglia	non-ganglia	0	0	1	0
127	127	NSML	NSMR	7248.0	887.0	2	4067.5	60.0	7.0	1.0	7.0	1	0.319925224283203	-0.46877134442894813	-0.07442306007287255	non-ganglia	non-ganglia	non-ganglia	non-ganglia	0	0	1	0
128	128	M2R	M3L	453.0	0.0	1	453.0	88.0	2.0	1.0	2.0	1	-0.6460754552131349	-0.6752466148955489	-0.6606610350543419	non-ganglia	non-ganglia	non-ganglia	non-ganglia	0	0	1	0
129	129	M2R	M3R	14235.0	7095.0	2	10665.0	89.0	2.0	1.0	2.0	1	1.313221287217848	0.976322769501895	1.1447720283598715	non-ganglia	non-ganglia	non-ganglia	non-ganglia	0	0	1	0
130	130	M2R	M4	4026.0	1718.0	2	2872.0	0.0	0.0	0.0	0.0	0	-0.13812542904088831	-0.27533171674265133	-0.20672857289176982	non-ganglia	non-ganglia	non-ganglia	non-ganglia	0	0	1	0
131	131	M2R	MCL	88.0	0.0	1	88.0	0.0	0.0	0.0	0.0	0	-0.697965116437	-0.6752466148955489	-0.6866058656662745	non-ganglia	non-ganglia	non-ganglia	non-ganglia	0	0	1	0
132	132	M2R	MCR	2597.0	1684.0	2	2140.5	0.0	0.0	0.0	0.0	0	-0.3412770068187054	-0.28324621414497875	-0.3122616104818421	non-ganglia	non-ganglia	non-ganglia	non-ganglia	0	0	1	0
133	133	M2R	MI	1858.0	2099.0	2	1978.5	90.0	2.0	1.0	2.0	1	-0.44633580036510623	-0.18664278996951164	-0.31648929516730895	non-ganglia	non-ganglia	non-ganglia	non-ganglia	0	0	1	0
134	134	M2R	NSMR	8920.0	2818.0	2	5869.0	91.0	1.0	1.0	1.0	1	0.5576225217251275	-0.019274447843822814	0.26917403694065234	non-ganglia	non-ganglia	non-ganglia	non-ganglia	0	0	1	0
135	135	I4	I5	14793.0	0.0	1	14793.0	95.0	9.0	1.0	9.0	1	1.3925484953354281	-0.6752466148955489	0.3586509402199396	non-ganglia	non-ganglia	non-ganglia	non-ganglia	0	0	1	0
136	136	I4	M1	446.0	10662.0	2	5554.0	96.0	0.5	1.0	0.5	1	-0.6470705994009898	1.806646658740187	0.5797880296695986	non-ganglia	non-ganglia	non-ganglia	non-ganglia	0	0	1	0
137	137	I4	M2L	12718.0	5854.0	2	9286.0	97.0	13.0	1.0	13.0	1	1.0975593253641402	0.6874436143169439	0.892501469840542	non-ganglia	non-ganglia	non-ganglia	non-ganglia	0	0	1	0
138	138	I4	M2R	7560.0	3574.0	2	5567.0	98.0	1.0	1.0	1.0	1	0.3642802223704521	0.15670672969028115	0.26049347603036666	non-ganglia	non-ganglia	non-ganglia	non-ganglia	0	0	1	0
139	139	I4	M3L	1683.0	2142.0	2	1912.5	99.0	6.5	1.0	6.5	1	-0.4712144050614799	-0.17663327854892108	-0.3239238418052005	non-ganglia	non-ganglia	non-ganglia	non-ganglia	0	0	1	0
140	140	I4	M3R	8368.0	2434.0	2	5401.0	100.0	23.5	1.0	23.5	1	0.47914829433999456	-0.10866171262305023	0.18524329085847216	non-ganglia	non-ganglia	non-ganglia	non-ganglia	0	0	1	0
141	141	I4	M4	9570.0	4281.0	2	6925.5	101.0	4.5	1.0	4.5	1	0.6500287677402298	0.3212817197916191	0.48565524376592445	non-ganglia	non-ganglia	non-ganglia	non-ganglia	0	0	1	0
142	142	I4	MCR	331.0	0.0	1	331.0	0.0	0.0	0.0	0.0	0	-0.6634193967728925	-0.6752466148955489	-0.6693330058342207	non-ganglia	non-ganglia	non-ganglia	non-ganglia	0	0	1	0
143	143	I4	MI	4969.0	9609.0	2	7289.0	102.0	2.0	1.0	2.0	1	-0.004065290591286169	1.5615300186033994	0.7787323640060566	non-ganglia	non-ganglia	non-ganglia	non-ganglia	0	0	1	0
144	144	I4	NSML	9533.0	2862.0	2	6197.5	103.0	10.5	1.0	10.5	1	0.6447687198901393	-0.009032157087869674	0.3178682814011348	non-ganglia	non-ganglia	non-ganglia	non-ganglia	0	0	1	0
145	145	I4	NSMR	9881.0	5588.0	2	7734.5	104.0	18.0	1.0	18.0	1	0.694241602372071	0.6255243111104999	0.6598829567412854	non-ganglia	non-ganglia	non-ganglia	non-ganglia	0	0	1	0
